# Global cataloguing of variations in untranslated regions of viral genome and prediction of key host RNA binding protein-microRNA interactions modulating genome stability in SARS-CoV2

**DOI:** 10.1101/2020.06.09.134585

**Authors:** Moumita Mukherjee, Srikanta Goswami

**Affiliations:** National Institute of Biomedical Genomics, Kalyani, West Bengal

**Keywords:** SARS-CoV2, UTR variants, RNA binding protein, microRNA

## Abstract

**Background:** The world is going through the critical phase of COVID-19 pandemic, caused by human coronavirus, SARS-CoV2. Worldwide concerted effort to identify viral genomic changes across different sub-types has identified several strong changes in the coding region. However, there have not been many studies focusing on the variations in the 5’ and 3’ untranslated regions and their consequences. Considering the possible importance of these regions in host mediated regulation of viral RNA genome, we wanted to explore the phenomenon.

**Methods:** To have an idea of the global changes in 5’ and 3’-UTR sequences, we downloaded 8595 complete and high-coverage SARS-CoV2 genome sequence information from human host in FASTA format from Global Initiative on Sharing All Influenza Data (GISAID) from 15 different geographical regions. Next, we aligned them using Clustal Omega software and investigated the UTR variants. We also looked at the putative host RNA binding protein (RBP) and microRNA binding sites in these regions by ‘RBPmap’ and ‘RNA22 v2’ respectively. Expression status of selected RBPs and microRNAs were checked in lungs tissue.

**Results:** We identified 28 unique variants in SARS-CoV2 UTR region based on a minimum variant percentage cut-off of 0.5. Along with 241C>T change the important 5’-UTR change identified was 187A>G, while 29734G>C, 29742G>A/T and 29774C>T were the most familiar variants of 3’UTR among most of the continents. Furthermore, we found that despite of the variations in the UTR regions, binding of host RBP to them remains mostly unaltered, which further influenced the functioning of specific miRNAs.

**Conclusion:** Our results, shows for the first time in SARS-Cov2 infection, a possible cross-talk between host RBPs-miRNAs and viral UTR variants, which ultimately could explain the mechanism of escaping host RNA decay machinery by the virus. The knowledge might be helpful in developing anti-viral compounds in future.
