## Supplemental Data 1 for "Global cataloguing of variations in untranslated regions of viral genome and prediction of key host RNA binding protein-microRNA interactions modulating genome stability in SARS-CoV2"

### Sheet: Sheet1
Genomic Location		Ref. Allele	Alt. allele	Asia					Europe					Oceania	North America		South America	Africa
				China	India	Japan	Thailand	Taiwan	Italy	Spain	England	Russia	Germany	Australia	USA	Canada
	31	A	G						5.55
			C						1.39
	34	A	T												1.24
	35	A	T						4.225
	36	C	G						2.74						5.1
	39	A	G						6.024
	42	T	C						5.75
	44	C	A						8.05
	48	C	A						12.5
	187	A	G						7.55		0.982		0.5	0.29	0.06	6.08		0.67
	228	C	T					4.9
	241	C	T	2.05	51.96	30.5	24.3	53.9	92.52	55.6	86.56	100	41.8	73.85	74.3	53.3	83.86	85.91
3' UTR	29700	A	G					1.96						1.43	2.55
	29701	G	T						3.67		0.56
	29705	G	T			0.85
	29708	C	T	0.524			0.9					0.84		0.286				0.8
	29734	G	C							10.81	0.043		0.5376	1.143	0.06		0.5
	29737	G	T				2.7
	29742	G	A	2.65	2.5						0.086				1.44			8.47
			T	2.15			2.7	12.7			0.086		1.075	8.89	0.13	6.75		0.85
	29774	C	T	0.526	1		1.96				0.09		0.54	0.3		0.67
	29783	G	T														1.9
	29786	G	C														1.9
	29791	T	C				1.96
	29810	G	T								0.5
	29827	A	T		10.95
	29830	G	T		13.33
			C		1.03
	29834	T	C														3.05
	29838	C	T														7.33
	29839	A	G														6.75
	29866	A	G	2.13
